# Phylogeny, ethnomedicinal use and the distribution of phytoestrogens in the Fabaceae

**DOI:** 10.1101/2025.01.17.633163

**Authors:** Kongkidakorn Thaweepanyaporn, Jamie B. Thompson, Nandini Vasudevan, Julie A. Hawkins

## Abstract

**Aim of the study:** Ethnomedicinal knowledge is a critical resource for drug discovery, and when combined with phylogenetic analysis, it increases the precision of bioprospecting. Phytoestrogens, compounds from plants with estrogenic activity, are commonly found across the Fabaceae family and hold the potential for managing menopause-related symptoms. This study focuses on methods to identify novel sources of phytoestrogens from the Fabaceae.

**Materials and Methods:** We identified 183 Fabaceae species traditionally used as aphrodisiacs or with application to control fertility to create a cross-cultural dataset of ethnomedicinal use. Phylogenetic analysis revealed “hot nodes”—lineages with a higher-than-expected number of species with these traits. The known distribution of estrogenic flavonoids was used to test whether the frequency of phytoestrogen-containing species was higher in “hot nodes”. Additionally, we examined the overlap of aphrodisiac-fertility uses with neurological applications, hypothesising that such species may have bioactive compounds with estrogenic properties. Lastly, the “hot-node” lineages without previously known estrogenic flavonoids were identified.

**Results:** Species in hot nodes were more likely to contain estrogenic flavonoids (21% of species), a major group of phytoestrogens, compared to Fabaceae as a whole (7% of species). Moreover, aphrodisiac-fertility species with neurological applications showed even higher search efficiency, with 62% of such species confirmed to contain estrogenic flavonoids. Furthermore, we identified 43 high-priority hot nodes including several notable genera such as *Delonix* and *Indigofera*.

These lineages might represent promising targets for future studies on phytoestrogens.

**Conclusions:** The results demonstrated the predictive power of combining phylogenetic and ethnomedicinal data to guide the discovery of novel drugs with therapeutic potential for menopause, fertility, and neurological health.
