## Appendix 3. for "Phylogeny, ethnomedicinal use and the distribution of phytoestrogens in the Fabaceae"

specieInfo.genus	specieInfo.species	Aphrodisiac.Sub-Sahara	Aphrodisiac.China	Aphrodisiac.Brazil	Aphrodisiac.Thailand	Aphrodisiac.Greco-Roman
Abrus	Abrus precatorius	1	0	0	1	0
Abrus	Abrus pulchellus	0	0	0	1	0
Abrus	Abrus schimperi	1	0	0	0	0
Adenanthera	Adenanthera pavonina	0	0	0	1	0
Afgekia	Afgekia filipes	0	1	0	0	0
Afgekia	Afgekia sericea	0	1	0	0	0
Albizia	Albizia antunesiana	1	0	0	0	0
Albizia	Albizia lebbeck	0	0	0	1	0
Alhagi	Alhagi maurorum	0	0	0	0	1
Amphicarpaea	Amphicarpaea bracteata	0	1	0	0	0
Amphicarpaea	Amphicarpaea edgeworthii	0	1	0	0	0
Amphicarpaea	Amphicarpaea ferruginea	0	1	0	0	0
Amphicarpaea	Amphicarpaea linearis	0	1	0	0	0
Andira	Andira humilis	0	0	1	0	0
Astragalus	Astragalus cicer	0	0	0	0	1
Biancaea	Biancaea sappan	0	0	0	1	0
Biserrula	Biserrula pelecinus	0	0	0	0	1
Cajanus	Cajanus cajan	0	0	0	1	0
Callerya	Callerya bonatiana	0	1	0	0	0
Callerya	Callerya cinerea	0	1	0	0	0
Callerya	Callerya congestiflora	0	1	0	0	0
Callerya	Callerya dielsiana	0	1	0	0	0
Callerya	Callerya dorwardii	0	1	0	0	0
Callerya	Callerya eurybotrya	0	1	0	0	0
Callerya	Callerya fordii	0	1	0	0	0
Callerya	Callerya gentiliana	0	1	0	0	0
Callerya	Callerya kiangsiensis	0	1	0	0	0
Callerya	Callerya longipedunculata	0	1	0	0	0
Callerya	Callerya nitida	0	1	0	0	0
Callerya	Callerya oosperma	0	1	0	0	0
Callerya	Callerya reticulata	0	1	0	0	0
Callerya	Callerya sericosema	0	1	0	0	0
Callerya	Callerya speciosa	0	1	0	0	0
Callerya	Callerya sphaerosperma	0	1	0	0	0
Callerya	Callerya tsui	0	1	0	0	0
Calopogonium	Calopogonium mucunoides	0	1	0	0	0
Caragana	Caragana decorticans	0	1	0	0	0
Caragana	Caragana korshinskii	0	1	0	0	0
Caragana	Caragana microphylla	0	1	0	0	0
Caragana	Caragana rosea	0	1	0	0	0
Caragana	Caragana sinica	0	1	0	0	0
Cassia	Cassia abbreviata	1	0	0	0	0
Cassia	Cassia didymobotrya	1	0	0	0	0
Cassia	Cassia fistula	0	0	0	1	0
Cassia	Cassia occidentalis	1	0	0	0	0
Cercis	Cercis chinensis	0	1	0	0	0
Cercis	Cercis chingii	0	1	0	0	0
Cercis	Cercis chuniana	0	1	0	0	0
Cercis	Cercis glabra	0	1	0	0	0
Cercis	Cercis racemosa	0	1	0	0	0
Cheniella	Cheniella glauca	0	0	0	1	0
Cicer	Cicer arietinum	0	0	0	0	1
Clitoria	Clitoria guianensis	0	0	1	0	0
Crotalaria	Crotalaria pallida	0	0	0	1	0
Cullen	Cullen corylifolium	0	1	0	0	0
Delonix	Delonix regia	0	0	0	1	0
Desmodium	Desmodium concinnum	0	1	0	0	0
Desmodium	Desmodium gangeticum	1	0	0	0	0
Desmodium	Desmodium microphyllum	0	1	0	0	0
Desmodium	Desmodium triflorum	0	1	0	0	0
Dialium	Dialium guianense	0	0	1	0	0
Dichrostchys	Dichrostachys cinerea	1	0	0	0	0
Dolichos	Dolichos junghuhnianus	0	1	0	0	0
Dolichos	Dolichos oliveri	0	1	0	0	0
Dolichos	Dolichos tenuicaulis	0	1	0	0	0
Dolichos	Dolichos thorelii	0	1	0	0	0
Dolichos	Dolichos trilobus	0	1	0	0	0
Dumasia	Dumasia cordifolia	0	1	0	0	0
Dumasia	Dumasia forrestii	0	1	0	0	0
Dumasia	Dumasia henryi	0	1	0	0	0
Dumasia	Dumasia hirsuta	0	1	0	0	0
Dumasia	Dumasia miaoliensis	0	1	0	0	0
Dumasia	Dumasia nitida	0	1	0	0	0
Dumasia	Dumasia truncata	0	1	0	0	0
Dumasia	Dumasia villosa	0	1	0	0	0
Dumasia	Dumasia yunnanensis	0	1	0	0	0
Elephantorrhiza	Elephantorrhiza burkei	1	0	0	0	0
Elephantorrhiza	Elephantorrhiza elephantina	1	0	0	0	0
Elephantorrhiza	Eriosema cordatum	1	0	0	0	0
Eriosema	Eriosema kraussianum	1	0	0	0	0
Eriosema	Eriosema salignum	1	0	0	0	0
Glycine	Glycine dolichocarpa	0	1	0	0	0
Glycine	Glycine gracilis	0	1	0	0	0
Glycine	Glycine max	0	1	0	0	0
Glycine	Glycine soja	0	1	0	0	0
Glycine	Glycine tabacina	0	1	0	0	0
Glycine	Glycine tomentella	0	1	0	0	0
Glycyrrhiza	Glycyrrhiza aspera	0	1	0	0	0
Glycyrrhiza	Glycyrrhiza eglandulosa	0	1	0	0	0
Glycyrrhiza	Glycyrrhiza glabra	0	1	0	0	0
Glycyrrhiza	Glycyrrhiza inflata	0	1	0	0	0
Glycyrrhiza	Glycyrrhiza pallidiflora	0	1	0	0	0
Glycyrrhiza	Glycyrrhiza squamulosa	0	1	0	0	0
Glycyrrhiza	Glycyrrhiza uralensis	0	1	0	0	0
Glycyrrhiza	Glycyrrhiza yunnanensis	0	1	0	0	0
Griffonia	Griffonia simplicifolia	1	0	0	0	0
Indigofera	Indigofera atropurpurea	0	1	0	0	0
Indigofera	Indigofera flavicans	1	0	0	0	0
Indigofera	Indigofera jikongensis	0	1	0	0	0
Indigofera	Indigofera litoralis	0	1	0	0	0
Indigofera	Indigofera pendula	0	1	0	0	0
Indigofera	Indigofera stachyodes	0	1	0	0	0
Indigofera	Indigofera trifoliata	0	1	0	0	0
Lablab	Lablab purpureus	0	1	0	0	0
Lespedeza	Lespedeza buergeri	0	1	0	0	0
Lespedeza	Lespedeza tomentosa	0	1	0	0	0
Macroptilium	Macroptilium atropurpureum	0	1	0	0	0
Macroptilium	Macroptilium gibbosifolium	0	1	0	0	0
Macrotyloma	Macrotyloma axillare	1	0	0	0	0
Macrotyloma	Macrotyloma uniflorum	0	1	0	0	0
Mimosa	Mimosa pudica	0	0	0	1	0
Mimosa	Mimosa tenuiflora	0	0	1	0	0
Mucuna	Mucuna pruriens	1	0	0	1	0
Mundulea	Mundulea sericea	1	0	0	0	0
Nogra	Nogra guangxiensis	0	1	0	0	0
Pachyrhizus	Pachyrhizus erosus	0	1	0	0	0
Peltophorum	Peltophorum africanum	1	0	0	0	0
Pericopsis	Pericopsis angolensis	1	0	0	0	0
Phaseolus	Phaseolus lunatus	0	1	0	0	0
Phaseolus	Phaseolus vulgaris	0	1	0	0	0
Phylacium	Phylacium majus	0	1	0	0	0
Phyllolobium	Phyllolobium balfourianum	0	1	0	0	0
Phyllolobium	Phyllolobium chinense	0	1	0	0	0
Phyllolobium	Phyllolobium milingense	0	1	0	0	0
Pleurolobus	Pleurolobus gangeticus	0	0	0	1	0
Poincianella	Poincianella microphylla	0	0	1	0	0
Poincianella	Poincianella pyramidalis	0	0	1	0	0
Poiretia	Poiretia latifolia	0	0	1	0	0
Pueraria	Pueraria alopecuroides	0	1	0	0	0
Pueraria	Pueraria calycina	0	1	0	0	0
Pueraria	Pueraria edulis	0	1	0	0	0
Pueraria	Pueraria montana	0	1	0	0	0
Pueraria	Pueraria peduncularis	0	1	0	0	0
Pueraria	Pueraria phaseoloides	0	1	0	0	0
Pueraria	Pueraria stricta	0	1	0	0	0
Pueraria	Pueraria wallichii	0	1	0	0	0
Pycnospora	Pycnospora lutescens	0	1	0	0	0
Senegalia	Senegalia ataxacantha	1	0	0	0	0
Senegalia	Senegalia brevispica	1	0	0	0	0
Senegalia	Senegalia catechu	0	0	0	1	0
Senegalia	Senegalia pennata	0	0	0	1	0
Senegalia	Senegalia polyacantha	1	0	0	0	0
Senegalia	Senegalia rugata	0	0	0	1	0
Senna	Senna occidentalis	0	0	1	0	0
Senna	Senna petersiana	1	0	0	0	0
Senna	Senna siamea	0	0	0	1	0
Sesbania	Sesbania grandiflora	0	0	0	1	0
Shuteria	Shuteria ferruginea	0	1	0	0	0
Shuteria	Shuteria involucrata	0	1	0	0	0
Shuteria	Shuteria vestita	0	1	0	0	0
Spatholobus	Spatholobus biauritus	0	1	0	0	0
Spatholobus	Spatholobus harmandii	0	1	0	0	0
Spatholobus	Spatholobus parviflorus	0	0	0	1	0
Spatholobus	Spatholobus sinensis	0	1	0	0	0
Sulla	Sulla coronaria	0	0	0	0	1
Tamarindus	Tamarindus indica	1	0	0	1	0
Teramnus	Teramnus labialis	0	1	0	0	0
Teramnus	Teramnus uncinatus	0	1	0	0	0
Trigonella	Trigonella foenum-graecum	0	0	0	0	1
Uraria	Uraria crinita	0	0	0	0	1
Vachellia	Vachellia farnesiana	0	0	0	1	0
Vachellia	Vachellia karroo	1	0	0	0	0
Vachellia	Vachellia nilotica	1	0	0	0	0
Vachellia	Vachellia sieberiana	1	0	0	0	0
Vicia	Vicia articulata	0	1	0	0	0
Vicia	Vicia faba	0	1	0	0	0
Vicia	Vicia sativa	0	1	0	0	0
Vigna	Vigna aconitifolia	0	1	0	0	0
Vigna	Vigna adenantha	0	1	0	0	0
Vigna	Vigna hosei	0	1	0	0	0
Vigna	Vigna marina	0	1	0	0	0
Vigna	Vigna minima	0	1	0	0	0
Vigna	Vigna radiata	0	1	0	0	0
Vigna	Vigna reflexo-pilosa	0	1	0	0	0
Vigna	Vigna trilobata	0	1	0	0	0
Vigna	Vigna umbellata	0	1	0	0	0
Vigna	Vigna unguiculata	0	1	0	0	0
Vigna	Vigna vexillata	0	1	0	0	0
Wisteria	Wisteria brachybotrys	0	1	0	0	0
Wisteria	Wisteria brevidentata	0	1	0	0	0
Wisteria	Wisteria sinensis	0	1	0	0	0
Wisteria	Wisteria venusta	0	1	0	0	0
Wisteria	Wisteria villosa	0	1	0	0	0
