## Appendix 1. for "Phylogeny, ethnomedicinal use and the distribution of phytoestrogens in the Fabaceae"

Phytoestrogen
10-Dehydrooxyglycyuralin E
2-Arylbenzofurans
2-Phenylbenzofurans
3-Arylcoumarins
3-Deoxysappanchalcone
3-Deoxysappanone B
3-Phenylcoumarin
4-Aryldihydrocoumarin
6,8-Diprenylorobol
Abyssinone V
Afrormosin
Agathisflavone
Agrandol
Alpinetin
Alpinumisoflavone
Angolensin
Anthocyanins
Apigenin
Artonin E
Astilbin
Astragalin
Auriculasin
Ayamenin A
Baicalein
Baohuoside I
Barpisoflavone A
Bavachalcone
Bavachin
Bavachinin
Biapigenin
Biochanin A
Bitucarpin A
Bowdichione
Broussochalcone B
Broussoflavonol B
Butein
Butin
Cajanin
Cajanol
Calycosin
Cardamonin
Casticin
Catechin
Caviunin
Chalconaringenin
Chalcone
Chrysin
Chrysoeriol
Corylifol A
Corylin
Coumestrol
Crystacarpin
Cupressuflavone
Cyanidin
Cyanidin 3-glucoside
Daidzein
Dalbergin
Dalbergiphenol
Dalparvin
Dalparvin B
Dalparvin C
Dalsissooal
Dehydroequol
Dehydroglyceollidin II
Delphinidin
Delphinidin 3-glucoside
Delphinidin 3-rutinoside
Desmethylicaritin
Diosmetin
Ebenfuran II
Ebenfuran III
Ebenfuran IV
Ebenfuran V
Ebenfuran VI
Ebenfuran VII
Ebenfuran VIII
Ebenosin
Engeletin
Epiafzelechin
Epiafzelechin 3-coumarate
Epicatechin
Epimedin A
Epimedin B
Epimedin C
Equol
Erycaffrain A
Erycibenin D
Erypoegin D
Erythrinin B
Eryvarin H
Eupatilin
Farrerol
Fisetin
Flemichin D
Fleminigin
Flemiphilippinin D
Flemiphilippinin F
Formononetin
Furowanin A
Furowanin B
Galangin
Garbanzol
Genistein
Genkwanin
Gerontoisoflavone A
Ginkgetin
Glabrene
Glabridin
Glicoricone
Glyasperin C
Glyceollidin II
Glyceollin
Glyceollin I
Glycinol
Glycitein
Glycycoumarin
Grabrol
Griffonianone C
Hesperetin
Hispaglabridin A
Hispaglabridin B
Hispidulin
Homoeriodictyol
Homoisoflavone
Homoisoflavonoids
Hyperoside
Icariin
Icariside I
Icariside II
Icaritin
Irigenin
Irilin B
Irilone
Irisflorentin
Irisolidone
Irisone B
Isoastilbin
Isobavachalcone
Isobavachin
Isobavachromene
Isodarparvinol B
Isoengeletin
Isoerysenegalensein E
Isoformononetin
Isoliquiritigenin
Isolupabigenin
Isoprunetin
Isorhamnetin
Isosakuranetin
Isoxanthohumol
Kaempferide
Kaempferol
Kakkalide
Kazinol I
Kazinol U
Kenusanone G
Khrinone A
Khrinone C
Khrinone D
Khrinone E
Kievitone
Kurarinone
Kushenol C
Kushenol F
Kushenol X
Kwakhurin
Leachianone A
Licochalcone A
Licoflavone C
Liquiritigenin
Lupinalbin A
Luteolin
Lysionotin
Medicarpin
Methoxychalcone
Microfolione
Millewanin G
Millewanin H
Mucronulatol
Myricetin
Naringenin
Naringenins
Neoastilbin
Neobavaisoflavone
Neohesperidin dihydrochalcone
Neoisoastilbin
Nobiletin
Norkurarinone
Onogenin
Ophioglonin
Oroxylin A
Pelargonidin
Pelargonidin-3-glucoside
Penduletin
Peonidin-3-glucoside
Phaseollin
Phloretin
Phloridzin
Pinobanksin
Pinocembrin
Pinostrobin
Poncirin
Pratensein
Procyanidin
Propelargonidin
Protoapigenone
Prunetin
Psoralidin
Pterocarpanquinone
Puemiricarpene
Quercetin
Retrodihydrochalcone
Robustigenin
Rotenone
Rutin
Sagittatoside A
Sakuranetin
Sativan
Sativanone
Secundiflorol
Silibinin
Silybin
Silybin B
Silychristin A
Sissotrin
Sophoraflavanone G
Sophorol
Sulfuretin
Tangeretin
Taxifolin
Tectoridin
Tectorigenin
Tephrocandidin A
Tephrocandidin B
Theralin
Triquetrumone C
Tupichinol C
Vestitol
Vestitone
Violanone
Vitexin
Warangalone
Wedelolactone
Wighteone
Wogonin
Xanthogalenol
Xanthohumol
Z-Echinacin
